# DESIGNING OF CUSTOM BARCODES FOR SEQUENCING ON THE MGI PLATFORM

**DOI:** 10.1101/2022.09.07.506907

**Authors:** Irina Bulusheva, Anna Shmitko, Julia Vasiliadis, Oleg Suchalko, Denis Syrko, Vera Belova, Dmitriy Korostin

**Affiliations:** Center for Precision Genome Editing and Genetic Technologies for Biomedicine Pirogov Russian National Research Medical University, Ostrovityanova str. 1, Moscow, Russian Federation, 117997

**Keywords:** DNBSEQ, MGI, BGI, NGS, custom barcodes, custom indexes, custom adapters

## Abstract

The recently launched MGI platform (DNBSEQ-G50, -G400 and -T7 sequencers) has been gaining popularity for next-generation sequencing. However, the barcode set for library preparation provided by the manufacturer has certain limitations on the number of samples that can be sequenced at a time and the compatibility of barcodes from different or incomplete sets as well as a ratio between the samples.

In this paper, we present a protocol for designing custom barcodes expanding the pre-existing barcode set and demonstrate its performance on the MGI Tech Co. Ltd. (China) machines. We developed a universal “quad method” which allows for simultaneous sequencing of any number of samples up to 252 per lane which is multiple of 4 or 4n+2. Here, we describe this method, its analysis, verification, and integration into the sequencing as well as its validation for sequencing using the DNBSEQ G-400 machine.
