## Supplementary material for "DESIGNING OF CUSTOM BARCODES FOR SEQUENCING ON THE MGI PLATFORM": S1 Table

### Sheet: Лист1
Name	Barcode/index sequence	Adapter sequence
1A	TAGGTCCGAT	/5Phos/AGTCGGAGGCCAAGCGGTCTTAGGAAGACAATAGGTCCGATCAACTCCTTGGCTCACA
1B	GTCCGAACTG	/5Phos/AGTCGGAGGCCAAGCGGTCTTAGGAAGACAAGTCCGAACTGCAACTCCTTGGCTCACA
1C	CGAACTTAGC	/5Phos/AGTCGGAGGCCAAGCGGTCTTAGGAAGACAACGAACTTAGCCAACTCCTTGGCTCACA
1D	ACTTAGGTCA	/5Phos/AGTCGGAGGCCAAGCGGTCTTAGGAAGACAAACTTAGGTCACAACTCCTTGGCTCACA
2A	GGACGGAATC	/5Phos/AGTCGGAGGCCAAGCGGTCTTAGGAAGACAAGGACGGAATCCAACTCCTTGGCTCACA
2B	CCTACCTTGA	/5Phos/AGTCGGAGGCCAAGCGGTCTTAGGAAGACAACCTACCTTGACAACTCCTTGGCTCACA
2C	AAGTAAGGCT	/5Phos/AGTCGGAGGCCAAGCGGTCTTAGGAAGACAAAAGTAAGGCTCAACTCCTTGGCTCACA
2D	TTCGTTCCAG	/5Phos/AGTCGGAGGCCAAGCGGTCTTAGGAAGACAATTCGTTCCAGCAACTCCTTGGCTCACA
3A	CTTACTGCCG	/5Phos/AGTCGGAGGCCAAGCGGTCTTAGGAAGACAACTTACTGCCGCAACTCCTTGGCTCACA
3B	AGGTAGCAAC	/5Phos/AGTCGGAGGCCAAGCGGTCTTAGGAAGACAAAGGTAGCAACCAACTCCTTGGCTCACA
3C	TCCGTCATTA	/5Phos/AGTCGGAGGCCAAGCGGTCTTAGGAAGACAATCCGTCATTACAACTCCTTGGCTCACA
3D	GAACGATGGT	/5Phos/AGTCGGAGGCCAAGCGGTCTTAGGAAGACAAGAACGATGGTCAACTCCTTGGCTCACA
4A	ACCTAATTGA	/5Phos/AGTCGGAGGCCAAGCGGTCTTAGGAAGACAAACCTAATTGACAACTCCTTGGCTCACA
4B	TAAGTTGGCT	/5Phos/AGTCGGAGGCCAAGCGGTCTTAGGAAGACAATAAGTTGGCTCAACTCCTTGGCTCACA
4C	GTTCGGCCAG	/5Phos/AGTCGGAGGCCAAGCGGTCTTAGGAAGACAAGTTCGGCCAGCAACTCCTTGGCTCACA
4D	CGGACCAATC	/5Phos/AGTCGGAGGCCAAGCGGTCTTAGGAAGACAACGGACCAATCCAACTCCTTGGCTCACA
13A	CGGCAATCCG	/5Phos/AGTCGGAGGCCAAGCGGTCTTAGGAAGACAACGGCAATCCGCAACTCCTTGGCTCACA
13B	ACCATTGAAC	/5Phos/AGTCGGAGGCCAAGCGGTCTTAGGAAGACAAACCATTGAACCAACTCCTTGGCTCACA
13C	TAATGGCTTA	/5Phos/AGTCGGAGGCCAAGCGGTCTTAGGAAGACAATAATGGCTTACAACTCCTTGGCTCACA
13D	GTTGCCAGGT	/5Phos/AGTCGGAGGCCAAGCGGTCTTAGGAAGACAAGTTGCCAGGTCAACTCCTTGGCTCACA
14A	ATCAGGATTC	/5Phos/AGTCGGAGGCCAAGCGGTCTTAGGAAGACAAATCAGGATTCCAACTCCTTGGCTCACA
14B	TGATCCTGGA	/5Phos/AGTCGGAGGCCAAGCGGTCTTAGGAAGACAATGATCCTGGACAACTCCTTGGCTCACA
14C	GCTGAAGCCT	/5Phos/AGTCGGAGGCCAAGCGGTCTTAGGAAGACAAGCTGAAGCCTCAACTCCTTGGCTCACA
14D	CAGCTTCAAG	/5Phos/AGTCGGAGGCCAAGCGGTCTTAGGAAGACAACAGCTTCAAGCAACTCCTTGGCTCACA
15A	TCATTCCAGA	/5Phos/AGTCGGAGGCCAAGCGGTCTTAGGAAGACAATCATTCCAGACAACTCCTTGGCTCACA
15B	GATGGAATCT	/5Phos/AGTCGGAGGCCAAGCGGTCTTAGGAAGACAAGATGGAATCTCAACTCCTTGGCTCACA
15C	CTGCCTTGAG	/5Phos/AGTCGGAGGCCAAGCGGTCTTAGGAAGACAACTGCCTTGAGCAACTCCTTGGCTCACA
15D	AGCAAGGCTC	/5Phos/AGTCGGAGGCCAAGCGGTCTTAGGAAGACAAAGCAAGGCTCCAACTCCTTGGCTCACA
16A	GATGCTGGAT	/5Phos/AGTCGGAGGCCAAGCGGTCTTAGGAAGACAAGATGCTGGATCAACTCCTTGGCTCACA
16B	CTGCAGCCTG	/5Phos/AGTCGGAGGCCAAGCGGTCTTAGGAAGACAACTGCAGCCTGCAACTCCTTGGCTCACA
16C	AGCATCAAGC	/5Phos/AGTCGGAGGCCAAGCGGTCTTAGGAAGACAAAGCATCAAGCCAACTCCTTGGCTCACA
16D	TCATGATTCA	/5Phos/AGTCGGAGGCCAAGCGGTCTTAGGAAGACAATCATGATTCACAACTCCTTGGCTCACA
25A	TAGAGGACAA	/5Phos/AGTCGGAGGCCAAGCGGTCTTAGGAAGACAATAGAGGACAACAACTCCTTGGCTCACA
25B	GTCTCCTATT	/5Phos/AGTCGGAGGCCAAGCGGTCTTAGGAAGACAAGTCTCCTATTCAACTCCTTGGCTCACA
25C	CGAGAAGTGG	/5Phos/AGTCGGAGGCCAAGCGGTCTTAGGAAGACAACGAGAAGTGGCAACTCCTTGGCTCACA
25D	ACTCTTCGCC	/5Phos/AGTCGGAGGCCAAGCGGTCTTAGGAAGACAAACTCTTCGCCCAACTCCTTGGCTCACA
26A	CCTAGCGAAT	/5Phos/AGTCGGAGGCCAAGCGGTCTTAGGAAGACAACCTAGCGAATCAACTCCTTGGCTCACA
26B	AAGTCACTTG	/5Phos/AGTCGGAGGCCAAGCGGTCTTAGGAAGACAAAAGTCACTTGCAACTCCTTGGCTCACA
26C	TTCGATAGGC	/5Phos/AGTCGGAGGCCAAGCGGTCTTAGGAAGACAATTCGATAGGCCAACTCCTTGGCTCACA
26D	GGACTGTCCA	/5Phos/AGTCGGAGGCCAAGCGGTCTTAGGAAGACAAGGACTGTCCACAACTCCTTGGCTCACA
29A	AACCTAGATA	/5Phos/AGTCGGAGGCCAAGCGGTCTTAGGAAGACAAAACCTAGATACAACTCCTTGGCTCACA
29B	TTAAGTCTGT	/5Phos/AGTCGGAGGCCAAGCGGTCTTAGGAAGACAATTAAGTCTGTCAACTCCTTGGCTCACA
29C	GGTTCGAGCG	/5Phos/AGTCGGAGGCCAAGCGGTCTTAGGAAGACAAGGTTCGAGCGCAACTCCTTGGCTCACA
29D	CCGGACTCAC	/5Phos/AGTCGGAGGCCAAGCGGTCTTAGGAAGACAACCGGACTCACCAACTCCTTGGCTCACA
32A	CGCTATCGGC	/5Phos/AGTCGGAGGCCAAGCGGTCTTAGGAAGACAACGCTATCGGCCAACTCCTTGGCTCACA
32B	ACAGTGACCA	/5Phos/AGTCGGAGGCCAAGCGGTCTTAGGAAGACAAACAGTGACCACAACTCCTTGGCTCACA
32C	TATCGCTAAT	/5Phos/AGTCGGAGGCCAAGCGGTCTTAGGAAGACAATATCGCTAATCAACTCCTTGGCTCACA
32D	GTGACAGTTG	/5Phos/AGTCGGAGGCCAAGCGGTCTTAGGAAGACAAGTGACAGTTGCAACTCCTTGGCTCACA
33A	GCAACGATGG	/5Phos/AGTCGGAGGCCAAGCGGTCTTAGGAAGACAAGCAACGATGGCAACTCCTTGGCTCACA
33B	CATTACTGCC	/5Phos/AGTCGGAGGCCAAGCGGTCTTAGGAAGACAACATTACTGCCCAACTCCTTGGCTCACA
33C	ATGGTAGCAA	/5Phos/AGTCGGAGGCCAAGCGGTCTTAGGAAGACAAATGGTAGCAACAACTCCTTGGCTCACA
33D	TGCCGTCATT	/5Phos/AGTCGGAGGCCAAGCGGTCTTAGGAAGACAATGCCGTCATTCAACTCCTTGGCTCACA
35A	GTTCGCTCTA	/5Phos/AGTCGGAGGCCAAGCGGTCTTAGGAAGACAAGTTCGCTCTACAACTCCTTGGCTCACA
35B	CGGACAGAGT	/5Phos/AGTCGGAGGCCAAGCGGTCTTAGGAAGACAACGGACAGAGTCAACTCCTTGGCTCACA
35C	ACCTATCTCG	/5Phos/AGTCGGAGGCCAAGCGGTCTTAGGAAGACAAACCTATCTCGCAACTCCTTGGCTCACA
35D	TAAGTGAGAC	/5Phos/AGTCGGAGGCCAAGCGGTCTTAGGAAGACAATAAGTGAGACCAACTCCTTGGCTCACA
36A	TCTCACACAT	/5Phos/AGTCGGAGGCCAAGCGGTCTTAGGAAGACAATCTCACACATCAACTCCTTGGCTCACA
36B	GAGATATATG	/5Phos/AGTCGGAGGCCAAGCGGTCTTAGGAAGACAAGAGATATATGCAACTCCTTGGCTCACA
36C	CTCTGTGTGC	/5Phos/AGTCGGAGGCCAAGCGGTCTTAGGAAGACAACTCTGTGTGCCAACTCCTTGGCTCACA
36D	AGAGCGCGCA	/5Phos/AGTCGGAGGCCAAGCGGTCTTAGGAAGACAAAGAGCGCGCACAACTCCTTGGCTCACA
37A	CTGTTAGGAT	/5Phos/AGTCGGAGGCCAAGCGGTCTTAGGAAGACAACTGTTAGGATCAACTCCTTGGCTCACA
37B	AGCGGTCCTG	/5Phos/AGTCGGAGGCCAAGCGGTCTTAGGAAGACAAAGCGGTCCTGCAACTCCTTGGCTCACA
37C	TCACCGAAGC	/5Phos/AGTCGGAGGCCAAGCGGTCTTAGGAAGACAATCACCGAAGCCAACTCCTTGGCTCACA
37D	GATAACTTCA	/5Phos/AGTCGGAGGCCAAGCGGTCTTAGGAAGACAAGATAACTTCACAACTCCTTGGCTCACA
38A	CGCAGACGCG	/5Phos/AGTCGGAGGCCAAGCGGTCTTAGGAAGACAACGCAGACGCGCAACTCCTTGGCTCACA
38B	ACATCTACAC	/5Phos/AGTCGGAGGCCAAGCGGTCTTAGGAAGACAAACATCTACACCAACTCCTTGGCTCACA
38C	TATGAGTATA	/5Phos/AGTCGGAGGCCAAGCGGTCTTAGGAAGACAATATGAGTATACAACTCCTTGGCTCACA
38D	GTGCTCGTGT	/5Phos/AGTCGGAGGCCAAGCGGTCTTAGGAAGACAAGTGCTCGTGTCAACTCCTTGGCTCACA
41A	TTAGATGCAT	/5Phos/AGTCGGAGGCCAAGCGGTCTTAGGAAGACAATTAGATGCATCAACTCCTTGGCTCACA
41B	GGTCTGCATG	/5Phos/AGTCGGAGGCCAAGCGGTCTTAGGAAGACAAGGTCTGCATGCAACTCCTTGGCTCACA
41C	CCGAGCATGC	/5Phos/AGTCGGAGGCCAAGCGGTCTTAGGAAGACAACCGAGCATGCCAACTCCTTGGCTCACA
41D	AACTCATGCA	/5Phos/AGTCGGAGGCCAAGCGGTCTTAGGAAGACAAAACTCATGCACAACTCCTTGGCTCACA
42A	GTCCAGAGCT	/5Phos/AGTCGGAGGCCAAGCGGTCTTAGGAAGACAAGTCCAGAGCTCAACTCCTTGGCTCACA
42B	CGAATCTCAG	/5Phos/AGTCGGAGGCCAAGCGGTCTTAGGAAGACAACGAATCTCAGCAACTCCTTGGCTCACA
42C	ACTTGAGATC	/5Phos/AGTCGGAGGCCAAGCGGTCTTAGGAAGACAAACTTGAGATCCAACTCCTTGGCTCACA
42D	TAGGCTCTGA	/5Phos/AGTCGGAGGCCAAGCGGTCTTAGGAAGACAATAGGCTCTGACAACTCCTTGGCTCACA
43A	CACGTGATAG	/5Phos/AGTCGGAGGCCAAGCGGTCTTAGGAAGACAACACGTGATAGCAACTCCTTGGCTCACA
43B	ATACGCTGTC	/5Phos/AGTCGGAGGCCAAGCGGTCTTAGGAAGACAAATACGCTGTCCAACTCCTTGGCTCACA
43C	TGTACAGCGA	/5Phos/AGTCGGAGGCCAAGCGGTCTTAGGAAGACAATGTACAGCGACAACTCCTTGGCTCACA
43D	GCGTATCACT	/5Phos/AGTCGGAGGCCAAGCGGTCTTAGGAAGACAAGCGTATCACTCAACTCCTTGGCTCACA
44A	CCACTAGTCC	/5Phos/AGTCGGAGGCCAAGCGGTCTTAGGAAGACAACCACTAGTCCCAACTCCTTGGCTCACA
44B	AATAGTCGAA	/5Phos/AGTCGGAGGCCAAGCGGTCTTAGGAAGACAAAATAGTCGAACAACTCCTTGGCTCACA
44C	TTGTCGACTT	/5Phos/AGTCGGAGGCCAAGCGGTCTTAGGAAGACAATTGTCGACTTCAACTCCTTGGCTCACA
44D	GGCGACTAGG	/5Phos/AGTCGGAGGCCAAGCGGTCTTAGGAAGACAAGGCGACTAGGCAACTCCTTGGCTCACA
47A	AAGACCTCTA	/5Phos/AGTCGGAGGCCAAGCGGTCTTAGGAAGACAAAAGACCTCTACAACTCCTTGGCTCACA
47B	TTCTAAGAGT	/5Phos/AGTCGGAGGCCAAGCGGTCTTAGGAAGACAATTCTAAGAGTCAACTCCTTGGCTCACA
47C	GGAGTTCTCG	/5Phos/AGTCGGAGGCCAAGCGGTCTTAGGAAGACAAGGAGTTCTCGCAACTCCTTGGCTCACA
47D	CCTCGGAGAC	/5Phos/AGTCGGAGGCCAAGCGGTCTTAGGAAGACAACCTCGGAGACCAACTCCTTGGCTCACA
48A	AGTTGCCATA	/5Phos/AGTCGGAGGCCAAGCGGTCTTAGGAAGACAAAGTTGCCATACAACTCCTTGGCTCACA
48B	TCGGCAATGT	/5Phos/AGTCGGAGGCCAAGCGGTCTTAGGAAGACAATCGGCAATGTCAACTCCTTGGCTCACA
48C	GACCATTGCG	/5Phos/AGTCGGAGGCCAAGCGGTCTTAGGAAGACAAGACCATTGCGCAACTCCTTGGCTCACA
48D	CTAATGGCAC	/5Phos/AGTCGGAGGCCAAGCGGTCTTAGGAAGACAACTAATGGCACCAACTCCTTGGCTCACA
51A	TGCGCCACTT	/5Phos/AGTCGGAGGCCAAGCGGTCTTAGGAAGACAATGCGCCACTTCAACTCCTTGGCTCACA
51B	GCACAATAGG	/5Phos/AGTCGGAGGCCAAGCGGTCTTAGGAAGACAAGCACAATAGGCAACTCCTTGGCTCACA
51C	CATATTGTCC	/5Phos/AGTCGGAGGCCAAGCGGTCTTAGGAAGACAACATATTGTCCCAACTCCTTGGCTCACA
51D	ATGTGGCGAA	/5Phos/AGTCGGAGGCCAAGCGGTCTTAGGAAGACAAATGTGGCGAACAACTCCTTGGCTCACA
53A	CCGCCTCAGA	/5Phos/AGTCGGAGGCCAAGCGGTCTTAGGAAGACAACCGCCTCAGACAACTCCTTGGCTCACA
53B	AACAAGATCT	/5Phos/AGTCGGAGGCCAAGCGGTCTTAGGAAGACAAAACAAGATCTCAACTCCTTGGCTCACA
53C	TTATTCTGAG	/5Phos/AGTCGGAGGCCAAGCGGTCTTAGGAAGACAATTATTCTGAGCAACTCCTTGGCTCACA
53D	GGTGGAGCTC	/5Phos/AGTCGGAGGCCAAGCGGTCTTAGGAAGACAAGGTGGAGCTCCAACTCCTTGGCTCACA
55A	GCCGGTTATC	/5Phos/AGTCGGAGGCCAAGCGGTCTTAGGAAGACAAGCCGGTTATCCAACTCCTTGGCTCACA
55B	CAACCGGTGA	/5Phos/AGTCGGAGGCCAAGCGGTCTTAGGAAGACAACAACCGGTGACAACTCCTTGGCTCACA
55C	ATTAACCGCT	/5Phos/AGTCGGAGGCCAAGCGGTCTTAGGAAGACAAATTAACCGCTCAACTCCTTGGCTCACA
55D	TGGTTAACAG	/5Phos/AGTCGGAGGCCAAGCGGTCTTAGGAAGACAATGGTTAACAGCAACTCCTTGGCTCACA
56A	GGAATATTGA	/5Phos/AGTCGGAGGCCAAGCGGTCTTAGGAAGACAAGGAATATTGACAACTCCTTGGCTCACA
56B	CCTTGTGGCT	/5Phos/AGTCGGAGGCCAAGCGGTCTTAGGAAGACAACCTTGTGGCTCAACTCCTTGGCTCACA
56C	AAGGCGCCAG	/5Phos/AGTCGGAGGCCAAGCGGTCTTAGGAAGACAAAAGGCGCCAGCAACTCCTTGGCTCACA
56D	TTCCACAATC	/5Phos/AGTCGGAGGCCAAGCGGTCTTAGGAAGACAATTCCACAATCCAACTCCTTGGCTCACA
57A	ATTCAACGGA	/5Phos/AGTCGGAGGCCAAGCGGTCTTAGGAAGACAAATTCAACGGACAACTCCTTGGCTCACA
57B	TGGATTACCT	/5Phos/AGTCGGAGGCCAAGCGGTCTTAGGAAGACAATGGATTACCTCAACTCCTTGGCTCACA
57C	GCCTGGTAAG	/5Phos/AGTCGGAGGCCAAGCGGTCTTAGGAAGACAAGCCTGGTAAGCAACTCCTTGGCTCACA
57D	CAAGCCGTTC	/5Phos/AGTCGGAGGCCAAGCGGTCTTAGGAAGACAACAAGCCGTTCCAACTCCTTGGCTCACA
59A	GTACCTCAAT	/5Phos/AGTCGGAGGCCAAGCGGTCTTAGGAAGACAAGTACCTCAATCAACTCCTTGGCTCACA
59B	CGTAAGATTG	/5Phos/AGTCGGAGGCCAAGCGGTCTTAGGAAGACAACGTAAGATTGCAACTCCTTGGCTCACA
59C	ACGTTCTGGC	/5Phos/AGTCGGAGGCCAAGCGGTCTTAGGAAGACAAACGTTCTGGCCAACTCCTTGGCTCACA
59D	TACGGAGCCA	/5Phos/AGTCGGAGGCCAAGCGGTCTTAGGAAGACAATACGGAGCCACAACTCCTTGGCTCACA
61A	TGAAGCGTTG	/5Phos/AGTCGGAGGCCAAGCGGTCTTAGGAAGACAATGAAGCGTTGCAACTCCTTGGCTCACA
61B	GCTTCACGGC	/5Phos/AGTCGGAGGCCAAGCGGTCTTAGGAAGACAAGCTTCACGGCCAACTCCTTGGCTCACA
61C	CAGGATACCA	/5Phos/AGTCGGAGGCCAAGCGGTCTTAGGAAGACAACAGGATACCACAACTCCTTGGCTCACA
61D	ATCCTGTAAT	/5Phos/AGTCGGAGGCCAAGCGGTCTTAGGAAGACAAATCCTGTAATCAACTCCTTGGCTCACA
62A	CGTGCGATCC	/5Phos/AGTCGGAGGCCAAGCGGTCTTAGGAAGACAACGTGCGATCCCAACTCCTTGGCTCACA
62B	ACGCACTGAA	/5Phos/AGTCGGAGGCCAAGCGGTCTTAGGAAGACAAACGCACTGAACAACTCCTTGGCTCACA
62C	TACATAGCTT	/5Phos/AGTCGGAGGCCAAGCGGTCTTAGGAAGACAATACATAGCTTCAACTCCTTGGCTCACA
62D	GTATGTCAGG	/5Phos/AGTCGGAGGCCAAGCGGTCTTAGGAAGACAAGTATGTCAGGCAACTCCTTGGCTCACA
63A	TCGGAAGGCA	/5Phos/AGTCGGAGGCCAAGCGGTCTTAGGAAGACAATCGGAAGGCACAACTCCTTGGCTCACA
63B	GACCTTCCAT	/5Phos/AGTCGGAGGCCAAGCGGTCTTAGGAAGACAAGACCTTCCATCAACTCCTTGGCTCACA
63C	CTAAGGAATG	/5Phos/AGTCGGAGGCCAAGCGGTCTTAGGAAGACAACTAAGGAATGCAACTCCTTGGCTCACA
63D	AGTTCCTTGC	/5Phos/AGTCGGAGGCCAAGCGGTCTTAGGAAGACAAAGTTCCTTGCCAACTCCTTGGCTCACA
64A	CCGATGTCGC	/5Phos/AGTCGGAGGCCAAGCGGTCTTAGGAAGACAACCGATGTCGCCAACTCCTTGGCTCACA
64B	AACTGCGACA	/5Phos/AGTCGGAGGCCAAGCGGTCTTAGGAAGACAAAACTGCGACACAACTCCTTGGCTCACA
64C	TTAGCACTAT	/5Phos/AGTCGGAGGCCAAGCGGTCTTAGGAAGACAATTAGCACTATCAACTCCTTGGCTCACA
64D	GGTCATAGTG	/5Phos/AGTCGGAGGCCAAGCGGTCTTAGGAAGACAAGGTCATAGTGCAACTCCTTGGCTCACA
65A	ACTTAGAATG	/5Phos/AGTCGGAGGCCAAGCGGTCTTAGGAAGACAAACTTAGAATGCAACTCCTTGGCTCACA
65B	TAGGTCTTGC	/5Phos/AGTCGGAGGCCAAGCGGTCTTAGGAAGACAATAGGTCTTGCCAACTCCTTGGCTCACA
65C	GTCCGAGGCA	/5Phos/AGTCGGAGGCCAAGCGGTCTTAGGAAGACAAGTCCGAGGCACAACTCCTTGGCTCACA
65D	CGAACTCCAT	/5Phos/AGTCGGAGGCCAAGCGGTCTTAGGAAGACAACGAACTCCATCAACTCCTTGGCTCACA
66A	TCCAAGCCTG	/5Phos/AGTCGGAGGCCAAGCGGTCTTAGGAAGACAATCCAAGCCTGCAACTCCTTGGCTCACA
66B	GAATTCAAGC	/5Phos/AGTCGGAGGCCAAGCGGTCTTAGGAAGACAAGAATTCAAGCCAACTCCTTGGCTCACA
66C	CTTGGATTCA	/5Phos/AGTCGGAGGCCAAGCGGTCTTAGGAAGACAACTTGGATTCACAACTCCTTGGCTCACA
66D	AGGCCTGGAT	/5Phos/AGTCGGAGGCCAAGCGGTCTTAGGAAGACAAAGGCCTGGATCAACTCCTTGGCTCACA
68A	CTCACAAGAC	/5Phos/AGTCGGAGGCCAAGCGGTCTTAGGAAGACAACTCACAAGACCAACTCCTTGGCTCACA
68B	AGATATTCTA	/5Phos/AGTCGGAGGCCAAGCGGTCTTAGGAAGACAAAGATATTCTACAACTCCTTGGCTCACA
68C	TCTGTGGAGT	/5Phos/AGTCGGAGGCCAAGCGGTCTTAGGAAGACAATCTGTGGAGTCAACTCCTTGGCTCACA
68D	GAGCGCCTCG	/5Phos/AGTCGGAGGCCAAGCGGTCTTAGGAAGACAAGAGCGCCTCGCAACTCCTTGGCTCACA
69A	CGTTCCTACT	/5Phos/AGTCGGAGGCCAAGCGGTCTTAGGAAGACAACGTTCCTACTCAACTCCTTGGCTCACA
69B	ACGGAAGTAG	/5Phos/AGTCGGAGGCCAAGCGGTCTTAGGAAGACAAACGGAAGTAGCAACTCCTTGGCTCACA
69C	TACCTTCGTC	/5Phos/AGTCGGAGGCCAAGCGGTCTTAGGAAGACAATACCTTCGTCCAACTCCTTGGCTCACA
69D	GTAAGGACGA	/5Phos/AGTCGGAGGCCAAGCGGTCTTAGGAAGACAAGTAAGGACGACAACTCCTTGGCTCACA
71A	GAAGGCCTGC	/5Phos/AGTCGGAGGCCAAGCGGTCTTAGGAAGACAAGAAGGCCTGCCAACTCCTTGGCTCACA
71B	CTTCCAAGCA	/5Phos/AGTCGGAGGCCAAGCGGTCTTAGGAAGACAACTTCCAAGCACAACTCCTTGGCTCACA
71C	AGGAATTCAT	/5Phos/AGTCGGAGGCCAAGCGGTCTTAGGAAGACAAAGGAATTCATCAACTCCTTGGCTCACA
71D	TCCTTGGATG	/5Phos/AGTCGGAGGCCAAGCGGTCTTAGGAAGACAATCCTTGGATGCAACTCCTTGGCTCACA
72A	TAGCTTGCCA	/5Phos/AGTCGGAGGCCAAGCGGTCTTAGGAAGACAATAGCTTGCCACAACTCCTTGGCTCACA
72B	GTCAGGCAAT	/5Phos/AGTCGGAGGCCAAGCGGTCTTAGGAAGACAAGTCAGGCAATCAACTCCTTGGCTCACA
72C	CGATCCATTG	/5Phos/AGTCGGAGGCCAAGCGGTCTTAGGAAGACAACGATCCATTGCAACTCCTTGGCTCACA
72D	ACTGAATGGC	/5Phos/AGTCGGAGGCCAAGCGGTCTTAGGAAGACAAACTGAATGGCCAACTCCTTGGCTCACA
75A	AGTCCATAGG	/5Phos/AGTCGGAGGCCAAGCGGTCTTAGGAAGACAAAGTCCATAGGCAACTCCTTGGCTCACA
75B	TCGAATGTCC	/5Phos/AGTCGGAGGCCAAGCGGTCTTAGGAAGACAATCGAATGTCCCAACTCCTTGGCTCACA
75C	GACTTGCGAA	/5Phos/AGTCGGAGGCCAAGCGGTCTTAGGAAGACAAGACTTGCGAACAACTCCTTGGCTCACA
75D	CTAGGCACTT	/5Phos/AGTCGGAGGCCAAGCGGTCTTAGGAAGACAACTAGGCACTTCAACTCCTTGGCTCACA
76A	CTATCGCCTA	/5Phos/AGTCGGAGGCCAAGCGGTCTTAGGAAGACAACTATCGCCTACAACTCCTTGGCTCACA
76B	AGTGACAAGT	/5Phos/AGTCGGAGGCCAAGCGGTCTTAGGAAGACAAAGTGACAAGTCAACTCCTTGGCTCACA
76C	TCGCTATTCG	/5Phos/AGTCGGAGGCCAAGCGGTCTTAGGAAGACAATCGCTATTCGCAACTCCTTGGCTCACA
76D	GACAGTGGAC	/5Phos/AGTCGGAGGCCAAGCGGTCTTAGGAAGACAAGACAGTGGACCAACTCCTTGGCTCACA
77A	ATCGTGGTCT	/5Phos/AGTCGGAGGCCAAGCGGTCTTAGGAAGACAAATCGTGGTCTCAACTCCTTGGCTCACA
77B	TGACGCCGAG	/5Phos/AGTCGGAGGCCAAGCGGTCTTAGGAAGACAATGACGCCGAGCAACTCCTTGGCTCACA
77C	GCTACAACTC	/5Phos/AGTCGGAGGCCAAGCGGTCTTAGGAAGACAAGCTACAACTCCAACTCCTTGGCTCACA
77D	CAGTATTAGA	/5Phos/AGTCGGAGGCCAAGCGGTCTTAGGAAGACAACAGTATTAGACAACTCCTTGGCTCACA
79B	CAGTGCAGAG	/5Phos/AGTCGGAGGCCAAGCGGTCTTAGGAAGACAACAGTGCAGAGCAACTCCTTGGCTCACA
79C	ATCGCATCTC	/5Phos/AGTCGGAGGCCAAGCGGTCTTAGGAAGACAAATCGCATCTCCAACTCCTTGGCTCACA
79D	TGACATGAGA	/5Phos/AGTCGGAGGCCAAGCGGTCTTAGGAAGACAATGACATGAGACAACTCCTTGGCTCACA
79D	GCTATGCTCT	/5Phos/AGTCGGAGGCCAAGCGGTCTTAGGAAGACAAGCTATGCTCTCAACTCCTTGGCTCACA
80A	TCAGGCTGGT	/5Phos/AGTCGGAGGCCAAGCGGTCTTAGGAAGACAATCAGGCTGGTCAACTCCTTGGCTCACA
80B	GATCCAGCCG	/5Phos/AGTCGGAGGCCAAGCGGTCTTAGGAAGACAAGATCCAGCCGCAACTCCTTGGCTCACA
80C	CTGAATCAAC	/5Phos/AGTCGGAGGCCAAGCGGTCTTAGGAAGACAACTGAATCAACCAACTCCTTGGCTCACA
80D	AGCTTGATTA	/5Phos/AGTCGGAGGCCAAGCGGTCTTAGGAAGACAAAGCTTGATTACAACTCCTTGGCTCACA
81A	ATACTCACGC	/5Phos/AGTCGGAGGCCAAGCGGTCTTAGGAAGACAAATACTCACGCCAACTCCTTGGCTCACA
81B	TGTAGATACA	/5Phos/AGTCGGAGGCCAAGCGGTCTTAGGAAGACAATGTAGATACACAACTCCTTGGCTCACA
81C	GCGTCTGTAT	/5Phos/AGTCGGAGGCCAAGCGGTCTTAGGAAGACAAGCGTCTGTATCAACTCCTTGGCTCACA
81D	CACGAGCGTG	/5Phos/AGTCGGAGGCCAAGCGGTCTTAGGAAGACAACACGAGCGTGCAACTCCTTGGCTCACA
82A	ATGCTCCGCG	/5Phos/AGTCGGAGGCCAAGCGGTCTTAGGAAGACAAATGCTCCGCGCAACTCCTTGGCTCACA
82B	TGCAGAACAC	/5Phos/AGTCGGAGGCCAAGCGGTCTTAGGAAGACAATGCAGAACACCAACTCCTTGGCTCACA
82C	GCATCTTATA	/5Phos/AGTCGGAGGCCAAGCGGTCTTAGGAAGACAAGCATCTTATACAACTCCTTGGCTCACA
82D	CATGAGGTGT	/5Phos/AGTCGGAGGCCAAGCGGTCTTAGGAAGACAACATGAGGTGTCAACTCCTTGGCTCACA
83A	TGTGAACTTG	/5Phos/AGTCGGAGGCCAAGCGGTCTTAGGAAGACAATGTGAACTTGCAACTCCTTGGCTCACA
83B	GCGCTTAGGC	/5Phos/AGTCGGAGGCCAAGCGGTCTTAGGAAGACAAGCGCTTAGGCCAACTCCTTGGCTCACA
83C	CACAGGTCCA	/5Phos/AGTCGGAGGCCAAGCGGTCTTAGGAAGACAACACAGGTCCACAACTCCTTGGCTCACA
83D	ATATCCGAAT	/5Phos/AGTCGGAGGCCAAGCGGTCTTAGGAAGACAAATATCCGAATCAACTCCTTGGCTCACA
84A	GAGAGGTGCT	/5Phos/AGTCGGAGGCCAAGCGGTCTTAGGAAGACAAGAGAGGTGCTCAACTCCTTGGCTCACA
84B	CTCTCCGCAG	/5Phos/AGTCGGAGGCCAAGCGGTCTTAGGAAGACAACTCTCCGCAGCAACTCCTTGGCTCACA
84C	AGAGAACATC	/5Phos/AGTCGGAGGCCAAGCGGTCTTAGGAAGACAAAGAGAACATCCAACTCCTTGGCTCACA
84D	TCTCTTATGA	/5Phos/AGTCGGAGGCCAAGCGGTCTTAGGAAGACAATCTCTTATGACAACTCCTTGGCTCACA
85A	TGCACTGTAA	/5Phos/AGTCGGAGGCCAAGCGGTCTTAGGAAGACAATGCACTGTAACAACTCCTTGGCTCACA
85B	GCATAGCGTT	/5Phos/AGTCGGAGGCCAAGCGGTCTTAGGAAGACAAGCATAGCGTTCAACTCCTTGGCTCACA
85C	CATGTCACGG	/5Phos/AGTCGGAGGCCAAGCGGTCTTAGGAAGACAACATGTCACGGCAACTCCTTGGCTCACA
85D	ATGCGATACC	/5Phos/AGTCGGAGGCCAAGCGGTCTTAGGAAGACAAATGCGATACCCAACTCCTTGGCTCACA
86A	GCCTAGGCAA	/5Phos/AGTCGGAGGCCAAGCGGTCTTAGGAAGACAAGCCTAGGCAACAACTCCTTGGCTCACA
86B	CAAGTCCATT	/5Phos/AGTCGGAGGCCAAGCGGTCTTAGGAAGACAACAAGTCCATTCAACTCCTTGGCTCACA
86C	ATTCGAATGG	/5Phos/AGTCGGAGGCCAAGCGGTCTTAGGAAGACAAATTCGAATGGCAACTCCTTGGCTCACA
86D	TGGACTTGCC	/5Phos/AGTCGGAGGCCAAGCGGTCTTAGGAAGACAATGGACTTGCCCAACTCCTTGGCTCACA
88A	CATGGTAATT	/5Phos/AGTCGGAGGCCAAGCGGTCTTAGGAAGACAACATGGTAATTCAACTCCTTGGCTCACA
88B	ATGCCGTTGG	/5Phos/AGTCGGAGGCCAAGCGGTCTTAGGAAGACAAATGCCGTTGGCAACTCCTTGGCTCACA
88C	TGCAACGGCC	/5Phos/AGTCGGAGGCCAAGCGGTCTTAGGAAGACAATGCAACGGCCCAACTCCTTGGCTCACA
88D	GCATTACCAA	/5Phos/AGTCGGAGGCCAAGCGGTCTTAGGAAGACAAGCATTACCAACAACTCCTTGGCTCACA
89A	CACCATGTCT	/5Phos/AGTCGGAGGCCAAGCGGTCTTAGGAAGACAACACCATGTCTCAACTCCTTGGCTCACA
89B	ATAATGCGAG	/5Phos/AGTCGGAGGCCAAGCGGTCTTAGGAAGACAAATAATGCGAGCAACTCCTTGGCTCACA
89C	TGTTGCACTC	/5Phos/AGTCGGAGGCCAAGCGGTCTTAGGAAGACAATGTTGCACTCCAACTCCTTGGCTCACA
89D	GCGGCATAGA	/5Phos/AGTCGGAGGCCAAGCGGTCTTAGGAAGACAAGCGGCATAGACAACTCCTTGGCTCACA
92A	TCAAGACGTC	/5Phos/AGTCGGAGGCCAAGCGGTCTTAGGAAGACAATCAAGACGTCCAACTCCTTGGCTCACA
92B	GATTCTACGA	/5Phos/AGTCGGAGGCCAAGCGGTCTTAGGAAGACAAGATTCTACGACAACTCCTTGGCTCACA
92C	CTGGAGTACT	/5Phos/AGTCGGAGGCCAAGCGGTCTTAGGAAGACAACTGGAGTACTCAACTCCTTGGCTCACA
92D	AGCCTCGTAG	/5Phos/AGTCGGAGGCCAAGCGGTCTTAGGAAGACAAAGCCTCGTAGCAACTCCTTGGCTCACA
93A	CCGCTCAGTA	/5Phos/AGTCGGAGGCCAAGCGGTCTTAGGAAGACAACCGCTCAGTACAACTCCTTGGCTCACA
93B	AACAGATCGT	/5Phos/AGTCGGAGGCCAAGCGGTCTTAGGAAGACAAAACAGATCGTCAACTCCTTGGCTCACA
93C	TTATCTGACG	/5Phos/AGTCGGAGGCCAAGCGGTCTTAGGAAGACAATTATCTGACGCAACTCCTTGGCTCACA
93D	GGTGAGCTAC	/5Phos/AGTCGGAGGCCAAGCGGTCTTAGGAAGACAAGGTGAGCTACCAACTCCTTGGCTCACA
95A	TTCACGTAAG	/5Phos/AGTCGGAGGCCAAGCGGTCTTAGGAAGACAATTCACGTAAGCAACTCCTTGGCTCACA
95B	GGATACGTTC	/5Phos/AGTCGGAGGCCAAGCGGTCTTAGGAAGACAAGGATACGTTCCAACTCCTTGGCTCACA
95C	CCTGTACGGA	/5Phos/AGTCGGAGGCCAAGCGGTCTTAGGAAGACAACCTGTACGGACAACTCCTTGGCTCACA
95D	AAGCGTACCT	/5Phos/AGTCGGAGGCCAAGCGGTCTTAGGAAGACAAAAGCGTACCTCAACTCCTTGGCTCACA
100A	CTCGGCGGAA	/5Phos/AGTCGGAGGCCAAGCGGTCTTAGGAAGACAACTCGGCGGAACAACTCCTTGGCTCACA
100B	AGACCACCTT	/5Phos/AGTCGGAGGCCAAGCGGTCTTAGGAAGACAAAGACCACCTTCAACTCCTTGGCTCACA
100C	TCTAATAAGG	/5Phos/AGTCGGAGGCCAAGCGGTCTTAGGAAGACAATCTAATAAGGCAACTCCTTGGCTCACA
100D	GAGTTGTTCC	/5Phos/AGTCGGAGGCCAAGCGGTCTTAGGAAGACAAGAGTTGTTCCCAACTCCTTGGCTCACA
104A	GATTCTCTTC	/5Phos/AGTCGGAGGCCAAGCGGTCTTAGGAAGACAAGATTCTCTTCCAACTCCTTGGCTCACA
104B	CTGGAGAGGA	/5Phos/AGTCGGAGGCCAAGCGGTCTTAGGAAGACAACTGGAGAGGACAACTCCTTGGCTCACA
104C	AGCCTCTCCT	/5Phos/AGTCGGAGGCCAAGCGGTCTTAGGAAGACAAAGCCTCTCCTCAACTCCTTGGCTCACA
104D	TCAAGAGAAG	/5Phos/AGTCGGAGGCCAAGCGGTCTTAGGAAGACAATCAAGAGAAGCAACTCCTTGGCTCACA
117A	ATGTCTATCC	/5Phos/AGTCGGAGGCCAAGCGGTCTTAGGAAGACAAATGTCTATCCCAACTCCTTGGCTCACA
117B	TGCGAGTGAA	/5Phos/AGTCGGAGGCCAAGCGGTCTTAGGAAGACAATGCGAGTGAACAACTCCTTGGCTCACA
117C	GCACTCGCTT	/5Phos/AGTCGGAGGCCAAGCGGTCTTAGGAAGACAAGCACTCGCTTCAACTCCTTGGCTCACA
117D	CATAGACAGG	/5Phos/AGTCGGAGGCCAAGCGGTCTTAGGAAGACAACATAGACAGGCAACTCCTTGGCTCACA
121A	CCTTGATCAA	/5Phos/AGTCGGAGGCCAAGCGGTCTTAGGAAGACAACCTTGATCAACAACTCCTTGGCTCACA
121B	AAGGCTGATT	/5Phos/AGTCGGAGGCCAAGCGGTCTTAGGAAGACAAAAGGCTGATTCAACTCCTTGGCTCACA
121C	TTCCAGCTGG	/5Phos/AGTCGGAGGCCAAGCGGTCTTAGGAAGACAATTCCAGCTGGCAACTCCTTGGCTCACA
121D	GGAATCAGCC	/5Phos/AGTCGGAGGCCAAGCGGTCTTAGGAAGACAAGGAATCAGCCCAACTCCTTGGCTCACA
122A	GGAAGTGGCA	/5Phos/AGTCGGAGGCCAAGCGGTCTTAGGAAGACAAGGAAGTGGCACAACTCCTTGGCTCACA
122B	CCTTCGCCAT	/5Phos/AGTCGGAGGCCAAGCGGTCTTAGGAAGACAACCTTCGCCATCAACTCCTTGGCTCACA
122C	AAGGACAATG	/5Phos/AGTCGGAGGCCAAGCGGTCTTAGGAAGACAAAAGGACAATGCAACTCCTTGGCTCACA
122D	TTCCTATTGC	/5Phos/AGTCGGAGGCCAAGCGGTCTTAGGAAGACAATTCCTATTGCCAACTCCTTGGCTCACA
124A	GACGCGAGTC	/5Phos/AGTCGGAGGCCAAGCGGTCTTAGGAAGACAAGACGCGAGTCCAACTCCTTGGCTCACA
124B	CTACACTCGA	/5Phos/AGTCGGAGGCCAAGCGGTCTTAGGAAGACAACTACACTCGACAACTCCTTGGCTCACA
124C	AGTATAGACT	/5Phos/AGTCGGAGGCCAAGCGGTCTTAGGAAGACAAAGTATAGACTCAACTCCTTGGCTCACA
124D	TCGTGTCTAG	/5Phos/AGTCGGAGGCCAAGCGGTCTTAGGAAGACAATCGTGTCTAGCAACTCCTTGGCTCACA
125A	CTATAACACT	/5Phos/AGTCGGAGGCCAAGCGGTCTTAGGAAGACAACTATAACACTCAACTCCTTGGCTCACA
125B	AGTGTTATAG	/5Phos/AGTCGGAGGCCAAGCGGTCTTAGGAAGACAAAGTGTTATAGCAACTCCTTGGCTCACA
125C	TCGCGGTGTC	/5Phos/AGTCGGAGGCCAAGCGGTCTTAGGAAGACAATCGCGGTGTCCAACTCCTTGGCTCACA
125D	GACACCGCGA	/5Phos/AGTCGGAGGCCAAGCGGTCTTAGGAAGACAAGACACCGCGACAACTCCTTGGCTCACA
127A	TCGGCCTATG	/5Phos/AGTCGGAGGCCAAGCGGTCTTAGGAAGACAATCGGCCTATGCAACTCCTTGGCTCACA
127B	GACCAAGTGC	/5Phos/AGTCGGAGGCCAAGCGGTCTTAGGAAGACAAGACCAAGTGCCAACTCCTTGGCTCACA
127C	CTAATTCGCA	/5Phos/AGTCGGAGGCCAAGCGGTCTTAGGAAGACAACTAATTCGCACAACTCCTTGGCTCACA
127D	AGTTGGACAT	/5Phos/AGTCGGAGGCCAAGCGGTCTTAGGAAGACAAAGTTGGACATCAACTCCTTGGCTCACA
IGMAd_Bttm		TTGTCTTCCTAAGGAACGACATGGCTACGATCCGACTT
