## Supplementary material for "DESIGNING OF CUSTOM BARCODES FOR SEQUENCING ON THE MGI PLATFORM": S2 Table

1A	TAGGTCCGAT
1B	GTCCGAACTG
1C	CGAACTTAGC
1D	ACTTAGGTCA
2A	GGACGGAATC
2B	CCTACCTTGA
2C	AAGTAAGGCT
2D	TTCGTTCCAG
3A	CTTACTGCCG
3B	AGGTAGCAAC
3C	TCCGTCATTA
3D	GAACGATGGT
4A	ACCTAATTGA
4B	TAAGTTGGCT
4C	GTTCGGCCAG
4D	CGGACCAATC
13A	CGGCAATCCG
13B	ACCATTGAAC
13C	TAATGGCTTA
13D	GTTGCCAGGT
5	TTCGTATCCG
6	GGTAACGAGC
7	CAACGTATAA
8	ACGTCGCGTT
9	TTCTGCTAGC
10	AGGAAGATAG
11	GCTCTTGCTT
12	CAAGCACGCA
14A	ATCAGGATTC
14B	TGATCCTGGA
14C	GCTGAAGCCT
14D	CAGCTTCAAG
15A	TCATTCCAGA
15B	GATGGAATCT
15C	CTGCCTTGAG
15D	AGCAAGGCTC
16A	GATGCTGGAT
16B	CTGCAGCCTG
16C	AGCATCAAGC
16D	TCATGATTCA
17	GTGAGTGATG
18	GAGTCAGCTG
19	TGTCTGCGAA
20	ATTGGTACAA
21	CGATTGTGGT
22	ACAGACTTCC
23	TCCACACTCT
24	CACCACAAGC
25A	TAGAGGACAA
25B	GTCTCCTATT
25C	CGAGAAGTGG
25D	ACTCTTCGCC
26A	CCTAGCGAAT
26B	AAGTCACTTG
26C	TTCGATAGGC
26D	GGACTGTCCA
27	GTAGTCATCG
28	GCTGAGCTGT
29A	AACCTAGATA
29B	TTAAGTCTGT
29C	GGTTCGAGCG
29D	CCGGACTCAC
30	TTGCCATCTC
31	AGATCTTGCG
32A	CGCTATCGGC
32B	ACAGTGACCA
32C	TATCGCTAAT
32D	GTGACAGTTG
33A	GCAACGATGG
33B	CATTACTGCC
33C	ATGGTAGCAA
33D	TGCCGTCATT
34	TAATCGTTCA
35A	GTTCGCTCTA
35B	CGGACAGAGT
35C	ACCTATCTCG
35D	TAAGTGAGAC
36A	TCTCACACAT
36B	GAGATATATG
36C	CTCTGTGTGC
36D	AGAGCGCGCA
37A	CTGTTAGGAT
37B	AGCGGTCCTG
37C	TCACCGAAGC
37D	GATAACTTCA
38A	CGCAGACGCG
38B	ACATCTACAC
38C	TATGAGTATA
38D	GTGCTCGTGT
39	AAGGATCATC
40	AGCGTTGAGC
41A	TTAGATGCAT
41B	GGTCTGCATG
41C	CCGAGCATGC
41D	AACTCATGCA
42A	GTCCAGAGCT
42B	CGAATCTCAG
42C	ACTTGAGATC
42D	TAGGCTCTGA
43A	CACGTGATAG
43B	ATACGCTGTC
43C	TGTACAGCGA
43D	GCGTATCACT
44A	CCACTAGTCC
44B	AATAGTCGAA
44C	TTGTCGACTT
44D	GGCGACTAGG
45	TGGACTTGGC
46	GCTTGACAGG
47A	AAGACCTCTA
47B	TTCTAAGAGT
47C	GGAGTTCTCG
47D	CCTCGGAGAC
48A	AGTTGCCATA
48B	TCGGCAATGT
48C	GACCATTGCG
48D	CTAATGGCAC
49	ATGTACGCAG
50	TTAATGAGAT
51A	TGCGCCACTT
51B	GCACAATAGG
51C	CATATTGTCC
51D	ATGTGGCGAA
52	CATTAAGGCC
53A	CCGCCTCAGA
53B	AACAAGATCT
53C	TTATTCTGAG
53D	GGTGGAGCTC
54	AATCGGCTCG
55	GCCGGTTATC
56	GGAATATTGA
57	ATTCAACGGA
58	AACTGTACTG
59	GTACCTCAAT
60	GACTTCTAAT
61	TGAAGCGTTG
62	CGTGCGATCC
63	TCGGAAGGCA
64	CCGATGTCGC
65	ACTTAGAATG
66	TCCAAGCCTG
67	AGACGATGAT
68	CTCACAAGAC
69	CGTTCCTACT
70	GTGGTTGTGA
71	GAAGGCCTGC
72	TAGCTTGCCA
73	GACAATGCTC
74	GCTAATCACA
75	AGTCCATAGG
76	CTATCGCCTA
77	ATCGTGGTCT
78	TGGCTAATAC
79	CAGTGCAGAG
80	TCAGGCTGGT
81	ATACTCACGC
82	ATGCTCCGCG
83	TGTGAACTTG
84	GAGAGGTGCT
85	TGCACTGTAA
86	GCCTAGGCAA
87	CCATCATAGC
88	CATGGTAATT
89	CACCATGTCT
90	ATATGTCTGG
91	AAGGAAGCGT
92	TCAAGACGTC
93	CCGCTCAGTA
94	GGTGTGTACA
95	TTCACGTAAG
96	GGTTCCACAC
97	AGGTATTCTT
98	CGAATGCAAC
99	TTCAACGGCG
100	CTCGGCGGAA
101	ACGGTAATGG
102	GATCCGACGT
103	TCACGATACA
104	GATTCTCTTC
105	AGAATTAATG
106	ACCAGCGTCA
107	CGTCAGGCTC
108	CCTGCTCTAG
109	TAACTCAACT
110	TAGTGACCGC
111	GTGGAGTGAA
112	GTCTCATGGT
113	GAACAACCTA
114	CCAGAGTCAG
115	AACAGGCAGT
116	GCTCCATGAC
117	ATGTCTATCC
118	CTTGTCGAGG
119	TGCTTCGGTA
120	TGGAGTATCT
121	CCTTGATCAA
122	GGAAGTGGCA
123	AACATTCTAC
124	GACGCGAGTC
125	CTATAACACT
126	AGTCTCGTGT
127	TCGGCCTATG
128	TTGCAGACGG
999	GCGTATGAGT
